# Seasonality and interspecific temporal partitioning in a semiarid grassland bat assemblage

**DOI:** 10.1101/2021.12.04.471220

**Authors:** Ram Mohan, Vaibhav Chhaya, Anand Krishnan

## Abstract

Arid and semiarid environments of the world are prone to dramatic seasonal changes that affect the availability of scarce, patchily distributed resources such as water. In response to these changes, animals migrate or partition resources to minimize competition, resulting in temporal patterns within assemblages across multiple scales. Here, we demonstrate that the winter dry season bat assemblage in a semiarid grassland of northwest India exhibits both seasonal changes in composition and temporal avoidance between coexisting species at water bodies. Using a passive acoustic monitoring framework to quantify activity patterns at different points in the season, we show that two species (*Rhinolophus lepidus* and *Tadarida aegyptiaca*) exhibit seasonal differences in activity, being more frequently detected in the early and late parts of the dry season respectively. Two other species (*Pipistrellus tenuis* and *Scotophilus heathii*) do not exhibit seasonal changes in activity, but structure their diel activity patterns to minimize temporal overlap (and thus competition) at water bodies. These data, some of the first on bats from this region, demonstrate the complex temporal patterns structuring bat assemblages in arid and semiarid biomes. Our results hold promise for monitoring efforts, as a baseline to ascertain how climate change may influence the behavior and ecology of desert and grassland organisms.
