## Supplementary Data for "Seasonality and interspecific temporal partitioning in a semiarid grassland bat assemblage"

### Sheet: GvsW
site	batdetection
waterbody	74
waterbody	45
waterbody	74
waterbody	26
waterbody	17
waterbody	39
waterbody	91
waterbody	77
waterbody	102
waterbody	28
waterbody	38
waterbody	54
waterbody	78
waterbody	59
waterbody	85
waterbody	41
waterbody	7
waterbody	15
waterbody	66
waterbody	55
waterbody	80
waterbody	54
waterbody	33
waterbody	60
grassland	3
grassland	2
grassland	14
grassland	7
grassland	10
grassland	24
grassland	4
grassland	6
grassland	30
grassland	12
grassland	9
grassland	23

### Sheet: overlap analysis
overlap type	counts
expected overlap	12.4
expected overlap	5.28
expected overlap	19.4067
expected overlap	30.3733
expected overlap	15.8533
expected overlap	42.24
expected overlap	0.626667
expected overlap	8.61333
expected overlap	2.6
expected overlap	8.84
expected overlap	26.8
expected overlap	36.9133
expected overlap	13.3333
expected overlap	24.5
expected overlap	0.893333
expected overlap	15.62
expected overlap	17.36
expected overlap	30.8
expected overlap	9.88
expected overlap	2.06667
expected overlap	24.7333
observed overlap	7
observed overlap	3
observed overlap	11
observed overlap	17
observed overlap	8
observed overlap	27
observed overlap	0
observed overlap	2
observed overlap	0
observed overlap	3
observed overlap	26
observed overlap	27
observed overlap	3
observed overlap	4
observed overlap	0
observed overlap	7
observed overlap	5
observed overlap	6
observed overlap	1
observed overlap	0
observed overlap	5

### Sheet: seasonal activity
months	p.tenuis	s.heathii	t.aegyptiaca	r.lepidus	total detections
november2019	52	16	0	6	74
november2019	33	12	0	0	45
november2019	54	18	0	2	74
november2019	23	2	0	1	26
november2019	15	0	2	0	17
november2019	25	5	2	7	39
november2019	59	28	1	3	91
november2019	54	21	1	1	77
november2019	59	40	2	1	102
november2019	20	8	0	0	28
november2019	29	8	1	0	38
november2019	37	17	0	0	54
november2019	2	1	0	0	3
november2019	0	0	1	1	2
november2019	11	2	0	1	14
november2019	5	2	0	0	7
november2019	9	1	0	0	10
november2019	17	4	1	2	24
november2019	3	1	0	0	4
november2019	2	4	0	0	6
march2020	53	21	4	0	78
march2020	47	10	2	0	59
march2020	61	16	7	1	85
march2020	38	1	2	0	41
march2020	6	0	1	0	7
march2020	9	0	6	0	15
march2020	50	14	2	0	66
march2020	39	11	5	0	55
march2020	57	17	6	0	80
march2020	43	9	2	0	54
march2020	24	4	5	0	33
march2020	47	9	4	0	60
march2020	8	16	4	2	30
march2020	4	5	3	0	12
march2020	8	1	0	0	9
march2020	13	7	3	0	23
